# An enhanced target-enrichment bait set for Hexacorallia provides phylogenomic resolution of the staghorn corals (Acroporidae) and close relatives

**DOI:** 10.1101/2020.02.25.965517

**Authors:** Peter F. Cowman, Andrea M. Quattrini, Thomas C.L. Bridge, Gregory J. Watkins-Colwell, Nur Fadli, Mila Grinblat, Thomas E. Roberts, Catherine S. McFadden, David J. Miller, Andrew H. Baird

**Affiliations:** ARC Centre of Excellence for Coral Reef Studies, James Cook University, Townsville, QLD 4811 Australia; Harvey Mudd College, Biology Department, 1250 N. Dartmouth St., Claremont, CA 91711 USA; Department of Invertebrate Zoology, National Museum of Natural History, Smithsonian Institution, Washington DC, 20560 USA; Biodiversity and Geosciences Program, Museum of Tropical Queensland, Queensland Museum, Townsville, QLD 4810, Australia; Division of Vertebrate Zoology, Yale Peabody Museum of Natural History, 170 Whitney Avenue, New Haven, Connecticut 06520, USA; Marine Science Department, Faculty of Science, Syiah Kuala University, Banda Aceh, Aceh, Indonesia; Molecular & Cell biology, College of Public Health, Medical & Vet Sciences, James Cook University, Townsville, QLD 4811 Australia

**Keywords:** Scleractinia, targeted enrichment, ultraconserved elements, UCEs, exon, phylogenetics

## Abstract

The phylogenetic utility of targeted enrichment methods has been demonstrated in taxa that often have a history of single gene marker development. These genomic capture methods are now being applied to resolve evolutionary relationships from deep to shallow timescales in clades that were previously deficient in molecular marker development and lacking robust morphological characters that reflect evolutionary relationships. Effectively capturing 1000s of loci, however, in a diverse group across a broad time scale requires a bait set that incorporates multiple baits per locus. We redesigned a custom bait set for the cnidarian class Anthozoa to target 1,436 UCE loci and 1,572 exon regions within the subclass Hexacorallia. We test this redesigned bait set on 99 specimens of hard corals (Scleractinia) spanning both the “complex” (Acroporidae, Agariciidae) and “robust” (Fungiidae) clades. With focused sampling in the staghorn coral genus *Acropora* we explore the ability of capture data to inform the taxonomy of a clade deficient in molecular resolution. A mean of 1850 (± 298) loci were captured per taxon (955 UCEs, 894 exons). A 75% complete concatenated alignment included 1792 loci (991 UCE, 801 exons) and ∼1.87 million base pairs. Parsimony informative sites varied from 48% for alignments including all three families, to 1.5% among samples within a single *Acropora* species. Maximum likelihood and Bayesian analyses recover highly resolved topologies and robust molecular relationships not previously found with traditional markers within the Acroporidae. Species level relationships within the *Acropora* genus do not support traditional morphological groups or morphological phylogenies. Both UCE and exon datasets delineated six well-supported clades within *Acropora.* The enhanced bait set for Hexacorallia will allow researchers to survey the evolutionary history of important groups of reef building corals where previous molecular marker development has been unsuccessful.
