## Supplementary material for "An enhanced target-enrichment bait set for Hexacorallia provides phylogenomic resolution of the staghorn corals (Acroporidae) and close relatives": Suppl. Table S1

### Sheet: Sheet1
Table S1. List of genomes and transcriptomes used in bait design. Sources of data and corresponding publications are included.
Sub-Class	Order	Species	Type	Source	Publication
Hexacorallia	Scleractinia	Acropora digitifera	genome	http://www.ncbi.nlm.nih.gov/Traces/wgs/?download=BACK01.1.fsa_nt.gz	Shinzato, C., Shoguchi, E., Kawashima, T., Hamada, M., Hisata, K., Tanaka, M., Fujie, M., Fujiwara, M., Koyanagi, R., Ikuta, T. and Fujiyama, A., 2011. Using the Acropora digitifera genome to understand coral responses to environmental change. Nature, 476(7360), pp.320-323.
Hexacorallia	Scleractinia	Acropora tenuis	genome	http://www.ncbi.nlm.nih.gov/Traces/wgs/?download=BACK01.1.fsa_nt.gz	The ReFuGe 2020 Consortium (2015): The ReFuGe 2020 Consortium--using "omics" approaches to explore the adaptability and resilience of coral holobionts to environmental change
Hexacorallia	Corallimorpharia	Amplexidiscus fenestrafer	genome	http://corallimorpharia.reefgenomics	Wang, X., Liew, Y. J., Li, Y., Zoccola, D., Tambutte, S., & Aranda, M. (2017). Draft genomes of the corallimorpharians Amplexidiscus fenestrafer and Discosoma sp. Molecular ecology resources, 17(6), e187-e195.
Hexacorallia	Corallimorpharia	Discosoma sp.	genome	http://corallimorpharia.reefgenomics	Wang, X., Liew, Y. J., Li, Y., Zoccola, D., Tambutte, S., & Aranda, M. (2017). Draft genomes of the corallimorpharians Amplexidiscus fenestrafer and Discosoma sp. Molecular ecology resources, 17(6), e187-e195.
Hexacorallia	Actiniaria	Exaiptasia pallida	genome	http://www.ncbi.nlm.nih.gov/Traces/wgs/?download=LJWW01.1.fsa_nt.gz	Baumgarten, S., Simakov, O., Esherick, L.Y., Liew, Y.J., Lehnert, E.M., Michell, C.T., Li, Y., Hambleton, E.A., Guse, A., Oates, M.E. and Gough, J., 2015. The genome of Aiptasia, a sea anemone model for coral symbiosis.Proceedings of the National Academy of Sciences, 112(38), pp.11893-11898.
Hexacorallia	Scleractinia	Montastraea cavernosa	genome	https://matzlab.weebly.com/data--code.html	unpubl.
Hexacorallia	Actiniaria	Nematostella vectensis	genome	ftp://ftp.jgi-psf.org/pub/JGI_data/Nematostella_vectensis/v1.0/assembly/Nemve1.fasta.gz 356 MB	Putnam NH, Srivastava M, Hellsten U, Dirks B, Chapman J, Salamov A, Terry A, Shapiro H, Lindquist E, Kapitonov VV, Jurka J, Genikhovich G, Grigoriev IV, Lucas SM, Steele RE, Finnerty JR, Technau U, Martindale MQ, Rokhsar DS. (2007) Sea anemone genome reveals ancestral eumetazoan gener epertoire and genomic organization. Science. 317, 86-94.
Hexacorallia	Scleractinia	Acropora digitifera	transcriptome	ttp://marinegenomics.oist.jp/genomes/download/adi_transcriptome_assembly.v1.fa.gz	Shinzato, C., Shoguchi, E., Kawashima, T., Hamada, M., Hisata, K., Tanaka, M., Fujie, M., Fujiwara, M., Koyanagi, R., Ikuta, T. and Fujiyama, A., 2011. Using the Acropora digitifera genome to understand coral responses to environmental change. Nature, 476(7360), pp.320-323.
Hexacorallia	Ceriantharia	Cerianthidae	transcriptome	https://www.ncbi.nlm.nih.gov/bioproject/?term=PRJNA263637	Zapata, F., Goetz, F.E., Smith, S.A., Howison, M., Siebert, S., Church, S.H., Sanders, S.M., Ames, C.L., McFadden, C.S., France, S.C. and Daly, M., 2015. Phylogenomic analyses support traditional relationships within Cnidaria. PloS One, 10(10), p.e0139068
Hexacorallia	Actiniaria	Edwardsiella lineata	transcriptome	http://cnidarians.bu.edu/EdwardBase/cgi-bin/blast/ElT1.fasta	Stefanik, D.J., Lubinski, T.J., Granger, B.R., Byrd, A.L., Reitzel, A.M., DeFilippo, L., Lorenc, A. and Finnerty, J.R., 2014. Production of a reference transcriptome and transcriptomic database (EdwardsiellaBase) for the lined sea anemone, Edwardsiella lineata, a parasitic cnidarian. BMC genomics,15(1), p.1.
Hexacorallia	Actiniaria	Nematostella vectensis	transcriptome	ftp://ftp.jgi-psf.org/pub/JGI_data/Nematostella_vectensis/v1.0/annotation/transcripts.Nemve1FilteredModels1.fasta.gz	Grigoriev, I.V., Nordberg, H., Shabalov, I., Aerts, A., Cantor, M., Goodstein, D., Kuo, A., Minovitsky, S., Nikitin, R., Ohm, R.A. and Otillar, R., 2011. The genome portal of the department of energy joint genome institute. Nucleic acids research, p.gkr947.
Hexacorallia	Scleractinia	Orbicella faveolata	transcriptome	https://d3amtssd1tejdt.cloudfront.net/2015/1230/1/SI_2_coral_assembly.fasta.zip	Anderson DA, Walz ME, Weil E, Tonellato P, Smith MC. (2015) A transcriptome resource for the coral, Orbicella faveolata (Scleractinia-Meruliniidae) – an emerging model of coral innate immunity. PeerJ PrePrints 3:e1508 https://dx.doi.org/10.7287/peerj.preprints.1230v1
Hexacorallia	Scleractinia	Pocillopora damicornis	transcriptome	http://cnidarians.bu.edu/PdamBase/cgi-bin/blast/contigs.fan.zip	Traylor-Knowles, N., Granger, B.R., Lubinski, T.J., Parikh, J.R., Garamszegi, S., Xia, Y., Marto, J.A., Kaufman, L. and Finnerty, J.R., 2011. Production of a reference transcriptome and transcriptomic database (PocilloporaBase) for the cauliflower coral, Pocillopora damicornis. BMC genomics, 12(1), p.1.
Hexacorallia	Zoanthiaria	Protopolythoa variabilis	transcriptome	https://www.ncbi.nlm.nih.gov/nuccore/GCVI00000000	Huang, Chen, Jean-Étienne RL Morlighem, Hefeng Zhou, Érica P. Lima, Paula B. Gomes, Jing Cai, Inchio Lou, Carlos D. Pérez, Simon Ming Lee, and Gandhi Rádis-Baptista. "The Transcriptome of the Zoanthid Protopalythoa variabilis (Cnidaria, Anthozoa) Predicts a Basal Repertoire of Toxin-like and Venom-Auxiliary Polypeptides." Genome Biology and Evolution 8, no. 9 (2016): 3045-3064.
