## Supplementary material for "An enhanced target-enrichment bait set for Hexacorallia provides phylogenomic resolution of the staghorn corals (Acroporidae) and close relatives": Suppl. Table S2

### Sheet: Table_S2
Table S1. Taxonomy and collection informartion for specimens used for in vitro testing of enhanced Hexacoral baitset. Each sample was compare to type material of nominal species when available and assigned to a nominal species where confient identifcation could be made and often samples reflect topotype collection from orginal species desacription location. Where indentification could not be conf…
Family	Genus	Nominal species	Specimen number	Collection location	Ecoregion name	Synonym (WoRMS)	Authority	Type Locality
Acroporidae	Acropora	Acropora abrotanoides	16-5870	Madagascar	Madagascar south	valid	Lamarck 1816	Indian Ocean
Acroporidae	Acropora	Acropora aff. aculeus	PN47	Pohnpei, Micronesia	Pohnpei and Kosrae, Micronesia	valid	Dana 1846	Fiji
Acroporidae	Acropora	Acropora aff. cytherea	74-4537	Palm Islands, GBR	Great Barrier Reef north-central	valid	Dana 1846	Tahiti
Acroporidae	Acropora	Acropora aff. cytherea	30-5227	Singapore	Malacca Strait	valid	Dana 1846	Tahiti
Acroporidae	Acropora	Acropora aff. divaricata	73-3798	Far Northern GBR	Great Barrier Reef far north and Torres Strait	valid	Dana 1846	Fiji
Acroporidae	Acropora	Acropora aff. echinata	KM27	Kimbe Bay, New Britain, PNG	Bismarck Sea, New Guinea	valid	Dana 1846	Fiji
Acroporidae	Acropora	Acropora aff. echinata	KM32	Kimbe Bay, New Britain, PNG	Bismarck Sea, New Guinea	valid	Dana 1846	Fiji
Acroporidae	Acropora	Acropora aff. globiceps	17-6445	Mauritius	Mascarene Islands	valid	Dana 1846	Tahiti
Acroporidae	Acropora	Acropora aff. intermedia	30-5271	Singapore	Malacca Strait	valid	Brook 1891	Maldives
Acroporidae	Acropora	Acropora aff. intermedia	B6	Kimbe Bay, New Britain, PNG	Bismarck Sea, New Guinea	valid	Brook 1891	Maldives
Acroporidae	Acropora	Acropora aff. jacquelineae	PN54	Pohnpei, Micronesia	Pohnpei and Kosrae, Micronesia	valid	Wallace 1994	Sulawesi
Acroporidae	Acropora	Acropora aff. latistella	75-4779	Coral Sea, Australia	Coral Sea	valid	Brook 1892	GBR
Acroporidae	Acropora	Acropora aff. listeri	75-4879	Coral Sea, Australia	Coral Sea	valid	Brook 1893	Tonga
Acroporidae	Acropora	Acropora aff. lokani	PN51	Pohnpei, Micronesia	Pohnpei and Kosrae, Micronesia	valid	Wallace 1994	West New Britain, PNG
Acroporidae	Acropora	Acropora aff. longicyathus	TER_36	Kimbe Bay, New Britain, PNG	Bismarck Sea, New Guinea	valid	Milne Edwards & Haime 1860	not recorded
Acroporidae	Acropora	Acropora aff. pichoni	TER_20	Kimbe Bay, New Britain, PNG	Bismarck Sea, New Guinea	valid	Wallace 1999	Kimbe Bay, PNG
Acroporidae	Acropora	Acropora aff. speciosa	PN62	Pohnpei, Micronesia	Pohnpei and Kosrae, Micronesia	valid	Quelch 1886	Tahiti
Acroporidae	Acropora	Acropora aff. turaki	KM35	Kimbe Bay, New Britain, PNG	Bismarck Sea, New Guinea	valid	Wallace 1994	Clerke Reef, Western Australia
Acroporidae	Acropora	Acropora aff. turaki	KM50	Kimbe Bay, New Britain, PNG	Bismarck Sea, New Guinea	valid	Wallace 1994	Clerke Reef, Western Australia
Acroporidae	Acropora	Acropora azurea	75-4857	Coral Sea, Australia	Coral Sea	valid	Veron & Wallace 1984	Coral Sea
Acroporidae	Acropora	Acropora cf. austera	75-4732	Coral Sea, Australia	Coral Sea	valid	Dana 1846	not recorded
Acroporidae	Acropora	Acropora cf. bifurcata	29-8193	Aceh, Indonesia	Sumatra west	Acropora hyacinthus	Nemenzo 1971	Philippines
Acroporidae	Acropora	Acropora cf. digitifera	81-2705	Lord Howe Island	Lord Howe Island, east Australia	valid	Dana 1846	Marshall Islands (neotype)
Acroporidae	Acropora	Acropora cf. kenti	75-4865	Coral Sea, Australia	Coral Sea	Acropora tenuis	Brook 1892	Thursday Island
Acroporidae	Acropora	Acropora cf. orbicularis	16-5974	Madagascar	Madagascar south	Acropora clathrata	Brook 1892	Sri Lanka
Acroporidae	Acropora	Acropora cf. orbicularis	29-8212	Aceh, Indonesia	Sumatra west	Acropora clathrata	Brook 1892	Sri Lanka
Acroporidae	Acropora	Acropora cf. paniculata	75-4686	Coral Sea, Australia	Coral Sea	valid	Verrill 1902	not recorded
Acroporidae	Acropora	Acropora cf. plumosa	KM51	Kimbe Bay, New Britain, PNG	Bismarck Sea, New Guinea	valid	Wallace & Wolstenholme 1998	Togian Islands, Sulawesi
Acroporidae	Acropora	Acropora cf. plumosa	69-4038	Kimbe Bay, New Britain, PNG	Bismarck Sea, New Guinea	valid	Wallace & Wolstenholme 1998	Togian Islands, Sulawesi
Acroporidae	Acropora	Acropora cf. polymorpha	B4	Kimbe Bay, New Britain, PNG	Bismarck Sea, New Guinea	Acropora florida	Brook 1891	Malacca
Acroporidae	Acropora	Acropora cf. rayneri	TER_44	Kimbe Bay, New Britain, PNG	Bismarck Sea, New Guinea	valid	Brook 1892	Fiji
Acroporidae	Acropora	Acropora cf. rongelapensis	PN44	Pohnpei, Micronesia	Pohnpei and Kosrae, Micronesia	valid	Richards & Wallace 2004	Marshall Islands
Acroporidae	Acropora	Acropora cf. rongelapensis	PN45	Pohnpei, Micronesia	Pohnpei and Kosrae, Micronesia	valid	Richards & Wallace 2004	Marshall Islands
Acroporidae	Acropora	Acropora cf. roseni	29-8208	Aceh, Indonesia	Sumatra west	valid	Wallace 1999	Aldabra
Acroporidae	Acropora	Acropora cf. spicifera	29-8257	Aceh, Indonesia	Sumatra west	valid	Dana 1846	Singapore
Acroporidae	Acropora	Acropora cf. sukarnoi	29-8294	Aceh, Indonesia	Sumatra west	valid	Wallace 1997	Bali
Acroporidae	Acropora	Acropora cf. tenella	69-3957	Kimbe Bay, New Britain, PNG	Bismarck Sea, New Guinea	valid	Brook 1892	South China Sea
Acroporidae	Acropora	Acropora cf. tenella	PN43	Pohnpei, Micronesia	Pohnpei and Kosrae, Micronesia	valid	Brook 1892	South China Sea
Acroporidae	Acropora	Acropora cf. tenella	PN52	Pohnpei, Micronesia	Pohnpei and Kosrae, Micronesia	valid	Brook 1892	South China Sea
Acroporidae	Acropora	Acropora convexa	30-5251	Singapore	Malacca Strait	Acropora millepora	Dana 1846	Singapore
Acroporidae	Acropora	Acropora kirstyae	74-4386	Palm Islands, GBR	Great Barrier Reef north-central	valid	Veron & Wallace 1984	Palm Islands, GBR
Acroporidae	Acropora	Acropora lokani	TER_8	Kimbe Bay, New Britain, PNG	Bismarck Sea, New Guinea	valid	Wallace 1999	Kimbe Bay, PNG
Acroporidae	Acropora	Acropora lokani	69-4073	Kimbe Bay, New Britain, PNG	Bismarck Sea, New Guinea	valid	Wallace 1999	Kimbe Bay, PNG
Acroporidae	Acropora	Acropora pichoni	69-3948	Kimbe Bay, New Britain, PNG	Bismarck Sea, New Guinea	valid	Wallace 1999	Kimbe Bay, PNG
Acroporidae	Acropora	Acropora pichoni	TER_42	Kimbe Bay, New Britain, PNG	Bismarck Sea, New Guinea	valid	Wallace 1999	Kimbe Bay, PNG
Acroporidae	Acropora	Acropora sarmentosa	74-4500	Palm Islands, GBR	Great Barrier Reef north-central	valid	Brook 1892	Palm Islands, GBR
Acroporidae	Acropora	Acropora solitaryensis	79-3886	Solitary Islands, SE Australia	Solitary Islands, east Australia	valid	Veron & Wallace 1984	Solitary Islands, South-Eastern Australia
Acroporidae	Acropora	Acropora sp. (29-8273)	29-8273	Aceh, Indonesia	Sumatra west
Acroporidae	Acropora	Acropora sp. (29-8277)	29-8277	Aceh, Indonesia	Sumatra west
Acroporidae	Acropora	Acropora sp. (30-1740)	30-1740	Singapore	Malacca Strait
Acroporidae	Acropora	Acropora sp. (69-3961)	69-3961	Kimbe Bay, New Britain, PNG	Bismarck Sea, New Guinea
Acroporidae	Acropora	Acropora sp. (69-KM21)	KM21	Kimbe Bay, New Britain, PNG	Bismarck Sea, New Guinea
Acroporidae	Acropora	Acropora sp. (69-TER11)	TER_11	Kimbe Bay, New Britain, PNG	Bismarck Sea, New Guinea
Acroporidae	Acropora	Acropora sp. (69-TER35)	TER_35	Kimbe Bay, New Britain, PNG	Bismarck Sea, New Guinea
Acroporidae	Acropora	Acropora sp. (69-TER37)	TER_37	Kimbe Bay, New Britain, PNG	Bismarck Sea, New Guinea
Acroporidae	Acropora	Acropora sp. (69-TER40)	TER_40	Kimbe Bay, New Britain, PNG	Bismarck Sea, New Guinea
Acroporidae	Acropora	Acropora sp. (69-TER47)	TER_47	Kimbe Bay, New Britain, PNG	Bismarck Sea, New Guinea
Acroporidae	Acropora	Acropora sp. (75-4774)	75-4774	Coral Sea, Australia	Coral Sea
Acroporidae	Acropora	Acropora sp. (75-4803)	75-4803	Coral Sea, Australia	Coral Sea
Acroporidae	Acropora	Acropora spicifera	30-5267	Singapore	Malacca Strait	valid	Dana 1846	Singapore
Acroporidae	Acropora	Acropora syringodes	74-4532	Palm Islands, GBR	Great Barrier Reef north-central	Acropora longicyathus	Brook 1892	Palm Islands, GBR
Acroporidae	Acropora	Acropora vasiformis	16-5867	Madagascar	Madagascar south	Acropora clathrata	Brook 1893	Rodriguez
Acroporidae	Acropora	Acropora verweyi	75-4990	Coral Sea, Australia	Coral Sea	valid	Veron & Wallace 1984	Coringa Reef, Coral Sea
Acroporidae	Acropora	Acropora walindii	KM30	Kimbe Bay, New Britain, PNG	Bismarck Sea, New Guinea	valid	Wallace 1999	Kimbe Bay, PNG
Acroporidae	Acropora	Acropora walindii	69-4031	Kimbe Bay, New Britain, PNG	Bismarck Sea, New Guinea	valid	Wallace 1999	Kimbe Bay, PNG
Acroporidae	Acropora	Acropora walindii	TER_13	Kimbe Bay, New Britain, PNG	Bismarck Sea, New Guinea	valid	Wallace 1999	Kimbe Bay, PNG
Acroporidae	Anacropora	Anacropora cf. spinosa	53-7072	Iriomote	Ryukyu Islands south	valid	Rehberg 1892	Palau
Acroporidae	Astreopora	Astreopora cf. gracilis	53-6964	Iriomote	Ryukyu Islands south	valid	Bernard 1896	Solomon Islands
Acroporidae	Astreopora	Astreopora cf. myriophthalma	53-6863	Iriomote	Ryukyu Islands south	valid	Lamarck 1816	not recorded
Acroporidae	Astreopora	Astreopora cf. myriophthalma	53-7112	Iriomote	Ryukyu Islands south	valid	Lamarck 1816	not recorded
Acroporidae	Astreopora	Astreopora cf. randalli	53-7115	Iriomote	Ryukyu Islands south	valid	Lamberts 1980	Guam
Acroporidae	Astreopora	Astreopora sp. (53-7166)	53-7166	Iriomote	Ryukyu Islands south
Acroporidae	Isopora	Isopora cf. brueggemanni	53-7063	Iriomote	Ryukyu Islands south	valid	Brook 1891	Singpora
Acroporidae	Montipora	Montipora cf. aequituberculata	81-2751	Lord Howe Island	Lord Howe Island, east Australia	valid	Bernard 1897	Albany Passage, GBR
Acroporidae	Montipora	Montipora cf. capitata	TER_9	Kimbe Bay, New Britain, PNG	Bismarck Sea, New Guinea	valid	Dana 1846	Hawaii
Acroporidae	Montipora	Montipora cf. efflorescens	81-2884	Lord Howe Island	Lord Howe Island, east Australia	valid	Bernard 1897	not recorded
Acroporidae	Montipora	Montipora cf. foliosa	74-4576	Palm Islands, GBR	Great Barrier Reef north-central	valid	Pallas 1766	not recorded
Acroporidae	Montipora	Montipora cf. monasteriata	TER_46	Kimbe Bay, New Britain, PNG	Bismarck Sea, New Guinea	valid	Forskal 1775	Red Sea
Acroporidae	Montipora	Montipora cf. nodosa	75-5006	Coral Sea, Australia	Coral Sea	valid	Dana 1846	Fiji
Acroporidae	Montipora	Montipora cf. spongodes	81-2847	Lord Howe Island	Lord Howe Island, east Australia	valid	Bernard 1897	not recorded
Acroporidae	Montipora	Montipora cf. undata	79-3890	Solitary Islands, SE Australia	Solitary Islands, east Australia	valid	Bernard 1897	Moluccas
Acroporidae	Montipora	Montipora sp. (69-4301)	69-4301	Kimbe Bay, New Britain, PNG	Bismarck Sea, New Guinea
Acroporidae	Montipora	Montipora sp. (79-3903)	79-3903	Solitary Islands, SE Australia	Solitary Islands, east Australia
Acroporidae	Montipora	Montipora sp. (81-2697)	81-2791	Lord Howe Island	Lord Howe Island, east Australia
Acroporidae	Montipora	Montipora sp. (81-2697)	81-2697	Lord Howe Island	Lord Howe Island, east Australia
Agariciidae	Leptoseris	Leptoseris aff. hawaiiensis	PN36	Pohnpei, Micronesia	Pohnpei and Kosrae, Micronesia	valid	Vaughan 1907	Hawaii
Agariciidae	Leptoseris	Leptoseris aff. incrustans	PN25	Pohnpei, Micronesia	Pohnpei and Kosrae, Micronesia	valid	Quelch 1886	Tahiti
Agariciidae	Leptoseris	Leptoseris cf. fragilis	PN12	Pohnpei, Micronesia	Pohnpei and Kosrae, Micronesia	valid	Milne Edwards & Haime 1849	not recorded
Agariciidae	Leptoseris	Leptoseris cf. glabra	PN09	Pohnpei, Micronesia	Pohnpei and Kosrae, Micronesia	valid	Dinesen 1980	Palm Islands, GBR
Agariciidae	Leptoseris	Leptoseris cf. scabra	PN26	Pohnpei, Micronesia	Pohnpei and Kosrae, Micronesia	valid	Vaughan 1907	Hawaii
Fungidae	Ctenactis	Ctenactis cf. echinata	Cf	Palm Islands, GBR	Great Barrier Reef north-central	valid	Pallas, 1766	Indian Ocean
Fungidae	Fungia	Fungia fungites	60f	Palm Islands, GBR	Great Barrier Reef north-central	valid	Linnaeus, 1758	Red Sea
Fungidae	Fungia	Fungia fungites	903f	Palm Islands, GBR	Great Barrier Reef north-central	valid	Linnaeus, 1758	Red Sea
Fungidae	Herpolitha	Herpolitha limax	4f	Palm Islands, GBR	Great Barrier Reef north-central	valid	Esper, 1797	not recorded
Fungidae	Pleuractis	Pleuractis paumotensis	3f	Palm Islands, GBR	Great Barrier Reef north-central	valid	Stutchbury, 1833	Society Islands, Tuamotu Islands
Fungidae	Pleuractis	Pleuractis paumotensis	11f	Palm Islands, GBR	Great Barrier Reef north-central	valid	Stutchbury, 1833	Society Islands, Tuamotu Islands
Fungidae	Polyphyllia	Polyphyllia talpina	7f	Palm Islands, GBR	Great Barrier Reef north-central	valid	Lamarck, 1801	not recorded
Fungidae	Sandalolitha	Sandalolitha robusta	10f	Palm Islands, GBR	Great Barrier Reef north-central	valid	Quelch, 1886	Ambon
Fungidae	Sandalolitha	Sandalolitha robusta	6f	Palm Islands, GBR	Great Barrier Reef north-central	valid	Quelch, 1886	Ambon

### Sheet: Table_S2_Authority_Citations
Table S2 Taxonomic Authority citations.
Bernard HM (1896) The genus Turbinaria, The genus Astraeopora. Catalogue of the Madreporarian Corals in the British Museum (Natural History) 2:1-106, pls. 101-133
Bernard HM (1897) The genus Montipora; the genus Anacropora. Catalogue of the Madreporarian Corals in the British Museum (Natural History) 3:1-192, pls. 191-133.
Brook G (1891) Descriptions of new species of Madrepora in the collections of the British Museum. Annals and Magazine of Natural History 8
Brook G (1892) Preliminary descriptions of new species of Madrepora in the collections of the British Museum. Part II. . Annals and Magazine of Natural History 10:451-465
Brook G (1893) The genus Madrepora. Catalogue of the Madreporarian Corals in the British Museum (Natural History) 1:1-212.
Dana JD (1846) Zoophytes. United States Exploring Expedition during the years 1838-1842. Lea and Blanchard, Philadelphia
Dinesen, Z. D. (1980). A revision of the coral genus Leptoseris (Scleractinia: Fungina: Agariciidae. Memoirs of the Queensland Museum. 20: 182-235
Esper, E.J.C. (1797). Fortsetzungen der Pflanzenthiere in Abbildungennach der Natur mit Farben erleuchtet nebst Beschreibungen. Erster Theil.(Nürnberg): 1-230, pls L-LXI.
Forskal P (1775) Descriptions Animalium, Avium, Amphibiorum, Piscium, Insectorum, Vermium que in intinere orientali observavit petrus Forskal IV Corallia Hauniae, pp131-139
Lamarck, J.B., 1801. Systême des animaux sans vertèbres; ou, Tableau génral des classes, des classes, des orres et des genres de ces animaux., Systême des animaux sans vertèbres; ou, Tableau génral des classes, des classes, des orres et des genres de ces animaux. L’Auteur, Paris,. https://doi.org/10.5962/bhl.title.14255
Lamark JBPA (1816) Histoire naturelle des animaux sans vertebres, Paris
Lamberts AE (1980) Two new species of Astreopora (Cnidaria, Anthozoa, Astroceoniidae) from the mid-Pacific. Pacific Science 34:261-267
Linnaeus, C. (1758). Systema Naturae per regna tria naturae, secundum classes, ordines, genera, species, cum characteribus, differentiis, synonymis, locis. Editio decima, reformata [10th revised edition], vol. 1: 824 pp. Laurentius Salvius: Holmiae. , available online at https://biodiversitylibrary.org/page/726886
Milne H.; Haime, J. (1849). Mémoire sur les polypiers appartenant a la famille des Oculinides, au groupe intermediate des Pseudoastréides et a la famille des Fongides. Comptes rendus hebdomadaires des séances de l'Académie des sciences. 149: 636-637
Milne-Edwards H, Haime J (1860) Histoire Naturelle des Coralliaires ou polypes proprement dit. Librairie Encyclopedique de Roret, Paris
Nemenzo F (1971) Systematic studies on Philippine shallow-water scleractinians: VII. Additional forms. Natural and Applied Science Bulletin of the University of the Philippines 23:141-209
Pallas PS (1766) Elenchus zoophytorum sistens generum adumbrationes generaliores et specierum cognitarum succintas descriptiones, cum selectis auctorum synonymis. Fransiscum Varrentrapp, Hagae
Quelch JJ (1886) Report on the reef corals collected by H.M.S. Challenger during the years 1873-76. Sci Results Voyage Challenger Lond Zool 16:1-203
Rehberg H (1892) Neue and wenig bekannte Korallen. Abhandlungen aus dem Gebiete der Naturwissenschaften, Hamburg 12:1-50
Richards ZT, Wallace CC (2004) Acropora rongelapsensis sp. nov., a new species of Acropora from the Marshall Islands (Scleractinia: Astrocoeniina: Acroporidae. Zootaxa 590:1-5
Stutchbury, S. 1833. An account of the mode of growth of young corals of the genus Fungia. Transactions of the Linnean Society of London 16: 493-497, pl. 32
Vaughan, T.W. 1907. Recent Madreporaria of the Hawaiian Islands and Laysan. U.S. National Museum Bulletin 59(9): 1-427
Veron JEN, Wallace CC (1984) Scleractinia of Eastern Australia – Part V. Family Acroporidae. Australian Institute of Marine Science Monograph Series 6:1-485
Verrill AE (1902) Notes on corals of the genus Acropora (Madrepora L.) with new descriptions and figure of types, and of several new species. Transactions of the Connecticut Academy of Arts and Scienes 11:207-266
Wallace CC (1994) New species and a new species-group of the coral genus Acropora (Scleractinia: Astrocoeniina: Acroporidae) from Indo-Pacific locations. Invertebr Taxon 8:961-988
Wallace CC (1997) New species and new records of recently described species of the coral genus Acropora (Scleractinia: Astrocoeniina: Acroporidae) from Indonesia. Zoological Journal of the Linnean Society 120:27-50
Wallace CC (1999) Staghorn corals of the world. CSIRO, Collingwood
Wallace CC, Wolstenholme J (1998) Revision of the coral genus Acropora (Scleractinia : Astrocoeniina : Acroporidae) in Indonesia. Zoological Journal of the Linnean Society 123:199-384
