## Supplementary material for "An enhanced target-enrichment bait set for Hexacorallia provides phylogenomic resolution of the staghorn corals (Acroporidae) and close relatives": Suppl. Table S3

### Sheet: TABLE_S3_DRAFT
Table S3. Asessmbly and UCE/exon capture statistics for each sample exmained in in vitro testing of enhanced hexacoral bait set.
Family	Genus	Species	Voucher #	Total Raw/Cleaned Reads	# Contigs	Mean Length (bp)	Max Length (bp)	Mean Coverage	# UCE Contigs	UCE Mean Length (bp)	UCE Mean Coverage	# Exon contigs	Exon Mean Length (bp)	Exon Mean Coverage	Total # Loci
Acroporidae	Acropora	Acropora abrotanoides	16-5870	5156788/5076557	10335	496	4016	44.8	998	980	177	951	1075	148	1949
Acroporidae	Acropora	Acropora aff. aculeus	PN47	5116706/5032357	7971	563	3291	57.9	1021	988	185	969	1069	153	1990
Acroporidae	Acropora	Acropora aff. cytherea	74-4537	3987818/3900633	7393	583	3351	46.6	1010	1001	134	957	1098	108	1967
Acroporidae	Acropora	Acropora aff. cytherea	30-5227	5518044/5437177	11194	489	3488	43.4	1000	1002	185	955	1095	148	1955
Acroporidae	Acropora	Acropora aff. divaricata	73-3798	5607428/5519111	7680	610	3460	60.6	1000	1041	187	944	1136	152	1944
Acroporidae	Acropora	Acropora aff. echinata	KM27	3734294/3684843	8079	490	3096	45.1	1051	844	145	969	893	117	2020
Acroporidae	Acropora	Acropora aff. echinata	KM32	3739528/3691260	7965	532	3617	44.3	1022	949	142	987	1022	112	2009
Acroporidae	Acropora	Acropora aff. globiceps	17-6445	3290388/3242584	5767	656	4225	49.4	1029	997	122	977	1082	101	2006
Acroporidae	Acropora	Acropora aff. intermedia	30-5271	4254956/4177956	7164	618	3644	50	986	1083	138	948	1167	114	1934
Acroporidae	Acropora	Acropora aff. intermedia	B6	5269132/5198055	7762	581	4012	59.7	990	1003	184	933	1104	150	1923
Acroporidae	Acropora	Acropora aff. jacquelinae	PN54	4178070/4099065	6531	643	3851	53.7	983	1056	142	951	1143	119	1934
Acroporidae	Acropora	Acropora aff. latistella	75-4779	4976070/4877807	9676	502	3890	45.1	993	1035	172	980	1112	138	1973
Acroporidae	Acropora	Acropora aff. listeri	75-4879	4164648/4100140	10598	427	4069	39.2	1010	819	157	945	866	125	1955
Acroporidae	Acropora	Acropora aff. lokani	PN51	5366100/5265270	10063	510	3901	47.1	978	1025	180	916	1105	141	1894
Acroporidae	Acropora	Acropora aff. longicyathus	TER_36	3025584/2988723	9322	431	2840	34.3	1021	782	117	966	830	98	1987
Acroporidae	Acropora	Acropora aff. pichoni	TER_20	4776428/4696282	9475	518	3671	42.5	931	981	159	940	1095	129	1871
Acroporidae	Acropora	Acropora aff. speciosa	PN62	6348162/6253800	8978	562	3965	59.1	948	1065	206	938	1153	169	1886
Acroporidae	Acropora	Acropora aff. turaki	KM35	5373826/5285019	8492	582	4116	50.6	984	1099	168	928	1170	142	1912
Acroporidae	Acropora	Acropora aff. turaki	KM50	3846648/3765546	8194	519	3250	44.4	1008	933	140	946	1013	114	1954
Acroporidae	Acropora	Acropora azurea	75-4857	5501716/5422819	8498	566	5870	56	962	1055	188	925	1154	153	1887
Acroporidae	Acropora	Acropora cf. austera	75-4732	4510914/4413342	8289	576	4114	44.6	975	1090	147	987	1183	120	1962
Acroporidae	Acropora	Acropora cf. bifurcata	29-8193	4444356/4369337	9438	508	2972	43.9	1017	967	158	953	1053	131	1970
Acroporidae	Acropora	Acropora cf. digitifera	81-2705	2125134/2079487	6123	594	3029	34.2	1002	940	na	947	1014	na	1949
Acroporidae	Acropora	Acropora cf. kenti	75-4865	1255498/1219610	5133	508	3228	26.3	1046	722	53	975	747	45	2021
Acroporidae	Acropora	Acropora cf. orbicularis	16-5974	3176924/3121510	13383	436	6586	21.6	1022	885	104	957	965	87	1979
Acroporidae	Acropora	Acropora cf. orbicularis	29-8212	4329012/4260225	14180	475	19195	25.4	984	1043	133	979	1102	110	1963
Acroporidae	Acropora	Acropora cf. paniculata	75-4686	2957284/2872380	5743	624	2987	48.2	1023	920	110	970	1005	94	1993
Acroporidae	Acropora	Acropora cf. plumosa	KM51	3590268/3537953	12294	487	13036	24.4	1013	974	112	952	1067	90	1965
Acroporidae	Acropora	Acropora cf. plumosa	69-4038	2754172/2695516	6009	635	3742	40.2	993	997	95	968	1091	82	1961
Acroporidae	Acropora	Acropora cf. polymorpha	B4	2986756/2936017	6351	601	3494	43.5	1013	953	107	956	1042	89	1969
Acroporidae	Acropora	Acropora cf. rayneri	TER_44	3538910/3473842	10527	457	3324	30.1	929	957	115	928	1046	90	1857
Acroporidae	Acropora	Acropora cf. rongelapensis	PN44	3960426/3884311	7277	622	4164	45.1	995	1059	132	939	1181	109	1934
Acroporidae	Acropora	Acropora cf. rongelapensis	PN45	4020062/3963352	8232	543	3284	43.8	1023	968	142	969	1050	114	1992
Acroporidae	Acropora	Acropora cf. roseni	29-8208	6221758/6095982	10316	531	3411	49.9	992	1078	194	967	1192	160	1959
Acroporidae	Acropora	Acropora cf. spicifera	29-8257	3765190/3707855	13415	460	18663	24.3	1024	943	124	955	1042	100	1979
Acroporidae	Acropora	Acropora cf. sukarnoi	29-8294	3664530/3598900	6943	591	3230	47.3	1008	984	131	953	1079	108	1961
Acroporidae	Acropora	Acropora cf. tenella	69-3957	3497378/3429110	6206	648	5256	45.3	1004	1060	117	964	1168	100	1968
Acroporidae	Acropora	Acropora cf. tenella	PN43	4337490/4275916	6889	570	2851	57.7	1024	923	166	995	1008	135	2019
Acroporidae	Acropora	Acropora cf. tenella	PN52	3206/2987	47	214	400	4	14	247	1.9	15	257	9	29
Acroporidae	Acropora	Acropora cf. vaughani	KM12	2083992/2047544	16194	411	20201	2.9	729	792	16.7	674	748	10	1403
Acroporidae	Acropora	Acropora convexa	30-5251	4132858/4064614	7817	566	3152	47.1	1003	993	146	955	1081	119	1958
Acroporidae	Acropora	Acropora kirstyae	74-4386	4022026/3935008	6885	634	4576	47.7	995	1059	132	972	1159	112	1967
Acroporidae	Acropora	Acropora lokani	TER_8	4545140/4453246	12433	460	3740	30.6	956	1036	139	910	1120	113	1866
Acroporidae	Acropora	Acropora lokani	69-4073	3319628/3266232	14983	430	4819	19.1	1012	948	105	919	1007	85	1931
Acroporidae	Acropora	Acropora pichoni	69-3948	3984292/3923982	7471	572	3115	48.3	1010	977	139	975	1063	120	1985
Acroporidae	Acropora	Acropora pichoni	TER_42	4688246/4598958	13089	440	3429	33.1	995	981	158	942	1055	123	1937
Acroporidae	Acropora	Acropora sarmentosa	74-4500	2560142/2509372	6377	595	3241	34.9	1012	974	86	958	1041	72	1970
Acroporidae	Acropora	Acropora solitaryensis	79-3886	4683944/4609958	10498	478	3813	42.7	1002	920	169	960	1009	141	1962
Acroporidae	Acropora	Acropora sp. (29-8273)	29-8273	3139918/3082995	7395	550	2508	40.7	997	930	118	945	1024	94	1942
Acroporidae	Acropora	Acropora sp. (29-8277)	29-8277	4602362/4533265	16145	434	13687	24.4	1015	966	147	957	1052	119	1972
Acroporidae	Acropora	Acropora sp. (30-1740)	30-1740	4411812/4346850	10037	467	3919	43.6	1014	903	165	945	965	131	1959
Acroporidae	Acropora	Acropora sp. (69-3961)	69-3961	4495772/4423090	7763	589	3325	51.2	974	1034	150	953	1144	129	1927
Acroporidae	Acropora	Acropora sp. (69-KM21)	KM21	262766/259351	3193	482	1587	13.1	1051	541	18	999	528	15	2050
Acroporidae	Acropora	Acropora sp. (69-TER11)	TER_11	2396368/2363891	14622	366	11861	17.1	1040	698	80	971	733	68	2011
Acroporidae	Acropora	Acropora sp. (69-TER35)	TER_35	28862/28383	1498	284	657	4.3	657	297	4.3	521	287	4.7	1178
Acroporidae	Acropora	Acropora sp. (69-TER37)	TER_37	171318/165658	3041	461	1728	8.1	1016	533	10	970	518	9.3	1986
Acroporidae	Acropora	Acropora sp. (69-TER40)	TER_40	5396098/5311039	11472	429	2543	48.4	905	832	199	864	893	156	1769
Acroporidae	Acropora	Acropora sp. (69-TER47)	TER_47	2074142/2030843	4805	611	2728	40.2	1051	833	77	999	887	64	2050
Acroporidae	Acropora	Acropora sp. (75-4774)	75-4774	5095044/4973858	9197	528	5038	50.6	996	980	180	953	1080	147	1949
Acroporidae	Acropora	Acropora sp. (75-4803)	75-4803	376016/362298	3251	535	1663	14.6	1042	614	19	1009	612	17	2051
Acroporidae	Acropora	Acropora spicifera	30-5267	5572804/5462998	10635	518	4019	44.5	993	1047	180	934	1155	144	1927
Acroporidae	Acropora	Acropora syringodes	74-4532	10357494/10191143	11115	526	3476	74.8	1007	1019	337	961	1107	270	1968
Acroporidae	Acropora	Acropora vasiformis	16-5867	3851282/3785397	7941	525	3597	42.9	1011	923	132	957	1021	108	1968
Acroporidae	Acropora	Acropora verweyi	75-4990	4819692/4759716	9515	541	3589	43.2	1003	1032	160	974	1114	129	1977
Acroporidae	Acropora	Acropora walindii	KM30	5265956/5184434	8091	580	4016	25.3	1019	989	102	963	1080	69	1982
Acroporidae	Acropora	Acropora walindii	69-4031	4316626/4255518	8058	565	3361	48.8	1018	985	156	952	1077	128	1970
Acroporidae	Acropora	Acropora walindii	TER_13	1210464/1187359	3883	666	2334	31.2	1045	817	49	991	880	44	2036
Acroporidae	Anacropora	Anacropora cf. spinosa	53-7072	3856230/3789882	43708	400	17939	6.1	1016	955	57	924	903	43	1940
Acroporidae	Astreopora	Astreopora cf. gracilis	53-6964	3752008/3684404	48967	385	18165	5.7	995	1011	70	920	984	49	1915
Acroporidae	Astreopora	Astreopora cf. myriophthalma	53-6863	1970032/1916518	20538	405	10071	6.7	987	931	43	871	907	33	1858
Acroporidae	Astreopora	Astreopora cf. myriophthalma	53-7112	4400972/4320598	53608	401	18164	5.7	1002	1034	na	936	1003	na	1938
Acroporidae	Astreopora	Astreopora cf. randalli	53-7115	4496502/4403910	49989	406	18695	6.1	918	1017	84	892	1021	58	1810
Acroporidae	Astreopora	Astreopora sp. (53-7166)	53-7166	4419488/4345974	53766	400	31578	5.9	974	1022	83	919	1027	59	1893
Acroporidae	Isopora	Isopora cf. brueggemanni	53-7063	4839744/4755348	9041	532	3175	48.8	861	987	160	868	1050	132	1729
Acroporidae	Montipora	Montipora cf. aequituberculata	81-2751	1663562/1630555	11092	424	2429	42.3	360	739	38	460	637	54	820
Acroporidae	Montipora	Montipora cf. capitata	TER_9	4360000/4288247	18227	456	2805	20.9	139	805	74	234	722	32	373
Acroporidae	Montipora	Montipora cf. efflorescens	81-2884	2012892/1982656	9249	445	2481	22.7	1002	762	79	901	749	58	1903
Acroporidae	Montipora	Montipora cf. foliosa	74-4576	3440078/3392756	13959	418	3933	21.3	970	864	106	904	816	81	1874
Acroporidae	Montipora	Montipora cf. monasteriata	TER_46	4712576/4617260	15035	465	2981	26.3	698	949	137	724	917	101	1422
Acroporidae	Montipora	Montipora cf. nodosa	75-5006	4201792/4133767	14672	459	3606	23.6	972	1001	122	913	963	98	1885
Acroporidae	Montipora	Montipora cf. spongodes	81-2847	1026718/1012142	5295	459	2146	22.6	1001	646	49	933	633	42	1934
Acroporidae	Montipora	Montipora cf. undata	79-3890	2786200/2744884	11248	469	2975	21.9	970	888	91	913	871	73	1883
Acroporidae	Montipora	Montipora sp. (69-4301)	69-4301	4312562/4233320	15035	449	3689	24.6	993	874	137	928	866	114	1921
Acroporidae	Montipora	Montipora sp. (79-3903)	79-3903	1497818/1476543	6283	482	2553	24.9	996	722	61	928	700	55	1924
Acroporidae	Montipora	Montipora sp. (81-2697)	81-2791	1365834/1343767	7488	441	2416	18.5	1015	741	51	923	723	41	1938
Acroporidae	Montipora	Montipora sp. (81-2697)	81-2697	3974322/3913482	14906	434	4132	25.6	984	846	133	884	837	107	1868
Agariciidae	Leptoseris	Leptoseris aff. hawaiiensis	PN36	3224254/3144463	13524	469	3604	21.6	800	907	106	733	867	82	1533
Agariciidae	Leptoseris	Leptoseris aff. incrustans	PN25	3709954/3630570	14186	486	3475	21.5	943	981	114	813	949	81	1756
Agariciidae	Leptoseris	Leptoseris cf. fragilis	PN12	3625014/3543446	15120	471	3388	19.5	929	1038	104	811	983	70	1740
Agariciidae	Leptoseris	Leptoseris cf. glabra	PN09	1760514/1715232	2159	436	1380	16.2	785	515	57	573	470	54	1358
Agariciidae	Leptoseris	Leptoseris cf. scabra	PN26	2443726/2364552	9257	541	3441	20.8	963	994	81	814	967	62	1777
Fungidae	Ctenactis	Ctenactis cf. echinata	Cf	3495512/3426492	12759	475	5169	23.2	977	987	123	814	926	81	1791
Fungidae	Fungia	Fungia fungites	60f	3759570/3676357	15389	464	3149	21.3	948	1019	124	777	950	84	1725
Fungidae	Fungia	Fungia fungites	903f	3363204/3282198	12924	480	3014	23.6	968	969	123	794	925	82	1762
Fungidae	Herpolitha	Herpolitha limax	4f	4929792/4817674	15865	487	5775	24.7	957	1056	na	789	994	na	1746
Fungidae	Pleuractis	Pleuractis paumotensis	3f	5340474/5227470	18010	452	4155	24.9	915	1038	181	762	975	108	1677
Fungidae	Pleuractis	Pleuractis paumotensis	11f	3543732/3459055	14016	463	3126	22.2	928	997	121	770	945	79	1698
Fungidae	Polyphyllia	Polyphyllia talpina	7f	3229562/3159890	15708	412	4109	18.6	1033	960	113	878	921	76	1911
Fungidae	Sandalolitha	Sandalolitha robusta	10f	1699476/1664710	8447	515	3230	0.3	995	892	1	829	833	0.5	1824
Fungidae	Sandalolitha	Sandalolitha robusta	6f	3791512/3711836	13475	488	3415	24.8	981	963	138	840	906	88	1821
